# PP2A^Rts1^ antagonizes Rck2-mediated hyperosmotic stress signaling in yeast

**DOI:** 10.1101/2020.05.30.124925

**Authors:** D. Hollenstein, J. Veis, N. Romanov, G. Gérecová, E. Ogris, M. Hartl, G. Ammerer, W. Reiter

## Abstract

In *Saccharomyces cerevisiae* impairment of protein phosphatase PP2A^Rts1^ leads to temperature and hyperosmotic stress sensitivity, yet the underlying mechanism and the scope of action of the phosphatase in the stress response remain elusive. Using quantitative mass spectrometry-based approaches we have identified a set of putative substrate proteins that show both, hyperosmotic stress- and PP2A^Rts1^-dependent changes in their phosphorylation pattern. A comparative analysis with published MS-shotgun data revealed that the phosphorylation status of many of these sites is regulated by the MAPKAP kinase Rck2, suggesting a node of regulation. Detailed gel mobility shift assays and protein-protein interaction analysis strongly suggest that Rck2 activity is directly regulated by PP2A^Rts1^ via a SLiM B56-family interaction motif, uncovering a previously unknown mechanism of how PP2A influences the response to hyperosmotic stress in Yeast.
