## Supplemental Table 1 for "PP2A^Rts1^ antagonizes Rck2-mediated hyperosmotic stress signaling in yeast"

### Sheet: Supplemental Table 1
Supplemental Table 1: Details of the individual experimental setups
	Experiment Name	Experimental Condition	Replicate name	12C (Light) Label	13C (Heavy) Label	MQ H/L ratio inverted	Reference
	Setup rts1Δ	wt vs. rts1Δ, exponential growth	04_rts1	rts1Δ (WR602)	wild type (WR209)	Yes	This study
	Setup rts1Δ	wt vs. rts1Δ, exponential growth	08_rts1_1	rts1Δ (WR602)	wild type (WR209)	Yes	This study
	Setup rts1Δ	wt vs. rts1Δ, exponential growth	08_rts1_2	wild type (WR209)	rts1Δ (WR602)	No	This study
	Setup rts1Δ	wt vs. rts1Δ, exponential growth	F_rts1	rts1Δ (WR602)	wild type (WR209)	Yes	This study
	Setup rts1Δ	wt vs. rts1Δ, exponential growth	I_rts1	rts1Δ (WR602)	wild type (WR209)	Yes	This study
	Setup SR	Exponential growth vs. 0.5 M NaCl 5 minutes	01_nacl_5min	Hog1as (WR557)	Hog1as (WR557)	Yes	Romanov et al. 2017
	Setup SR	Exponential growth vs. 0.5 M NaCl 5 minutes	02_nacl_5min	Hog1as (WR557)	Hog1as (WR557)	Yes	Romanov et al. 2017
	Setup SR	Exponential growth vs. 0.5 M NaCl 5 minutes	03_nacl_5min	Hog1as (WR557)	Hog1as (WR557)	Yes	Romanov et al. 2017
	Setup SR	Exponential growth vs. 0.5 M NaCl 5 minutes	04_nacl_5min	Hog1as (WR557)	Hog1as (WR557)	Yes	Romanov et al. 2017
	Setup SR	Exponential growth vs. 0.5 M NaCl 5 minutes	05_nacl_5min	Hog1as (WR557)	Hog1as (WR557)	Yes	Romanov et al. 2017
	Setup SR	Exponential growth vs. 0.5 M NaCl 5 minutes	06_nacl_5min	Hog1as (WR557)	Hog1as (WR557)	Yes	Romanov et al. 2017
	Setup SR Hog1as	Untreated vs. inhibitor treated, 0.5 M NaCl 5 minutes	01_hog1as_5min	Hog1as (WR557)	Hog1as (WR557)	Yes	Romanov et al. 2017
	Setup SR Hog1as	Untreated vs. inhibitor treated, 0.5 M NaCl 5 minutes	02_hog1as_5min	Hog1as (WR557)	Hog1as (WR557)	Yes	Romanov et al. 2017
	Setup SR rck2Δ	wt vs. rck2Δ, 0.5 M NaCl 5 minutes	01_rck2_nacl	rck2Δ (MJ243)	wild type (WR209)	Yes	Romanov et al. 2017
	Setup SR rck2Δ	wt vs. rck2Δ, 0.5 M NaCl 5 minutes	02_rck2_nacl	rck2Δ (MJ243)	wild type (WR209)	Yes	Romanov et al. 2017
