## Supplemental Table 3 for "PP2A^Rts1^ antagonizes Rck2-mediated hyperosmotic stress signaling in yeast"

### Sheet: Supplementary Table 3
Supplemental Table 3: Strains used in this study
Name	Background	Genotype	Reference
WR209	W303, Mat a	lys1::kanMX arg4::kanMX CAN1 leu2-3,112 trp1-1 ura3-1 ade2-1 his3-11,15	Reiter et al., Proteomics 12, 3030-3043 (2012)
WR602	W303, Mat a	rts1::HIS3 lys1::kanMX arg4::kanMX CAN1 leu2-3,112 trp1-1 ura3-1 ade2-1 his3-11,23	This study
GG520	W303, Mat a	lys1::kanMX arg4::kanMX CAN1 Rck2-WT-protA-H3-HA-URA3 leu2-3,112 trp1-1 ade2-1 his3-11,15 1	This study
GG531	W303, Mat a	lys1::kanMX arg4::kanMX CAN1 Rck2-WT-protA-H3-HA-URA3 Rts1-HKMT-myc-LEU2 trp1-1 ade2-1 his3-11,15 2	This study
GG557	W303, Mat a	lys1::kanMX arg4::kanMX CAN1 Rck2-3A-protA-H3-HA-URA3 leu2-3,112 trp1-1 ade2-1 his3-11,15 1	This study
GG562	W303, Mat a	lys1::kanMX arg4::kanMX CAN1 Rck2-3A-protA-H3-HA-URA3 Rts1-HKMT-myc-LEU2 trp1-1 ade2-1 his3-11,15 2	This study
GG559	W303, Mat a	lys1::kanMX arg4::kanMX CAN1 Rck2-1A-protA-H3-HA-URA3 leu2-3,112 trp1-1 ade2-1 his3-11,15 1	This study
GG563	W303, Mat a	lys1::kanMX arg4::kanMX CAN1 Rck2-1A-protA-H3-HA-URA3 Rts1-HKMT-myc-LEU2 trp1-1 ade2-1 his3-11,15 2	This study
JV914	W303, Mat a	lys1::kanMX arg4::kanMX CAN1 Rck2-6FLAG-6HIS3::LEU2 trp1-1 ura3-1 ade2-1 his3-11,15	This study
JV931	W303, Mat a	lys1::kanMX arg4::kanMX CAN1 Rck2-SLiM3A-6FLAG-6HIS3::LEU2 trp1-1 ura3-1 ade2-1 his3-11,15	This study
JV937	W303, Mat a	lys1::kanMX arg4::kanMX CAN1 Rck2-6FLAG-6HIS3::LEU2 rts1::HIS3 trp1-1 ura3-1 ade2-1	This study
JV939	W303, Mat a	lys1::kanMX arg4::kanMX CAN1 Rck2-SLiM3A-6FLAG-6HIS3::LEU2 rts1::HIS3 trp1-1 ura3-1 ade2-1	This study
