## Supplemental Table 4 for "PP2A^Rts1^ antagonizes Rck2-mediated hyperosmotic stress signaling in yeast"

### Sheet: MS settings
Experiment	Filename	Mass spectrometer	TopX	Fragmentation	NCE	DynEx (s)	Run Time (min)	MS1 res (k)	MS1 AGC	MS2 res (k)	MS2 AGC	MS2 max IT (ms)
F_rts1	100813V_WR_wt_rts1_2chCID.raw	LTQ Orbitrap Velos	20	CID / ETD	35	180	165	60	1000000	ITMS	5000	50
F_rts1	100813V_WR_wt_rts1_DDDT.raw	LTQ Orbitrap Velos	20	CID / ETD	35	120	165	60	1000000	ITMS	5000	50
I_rts1	101020V_WR_SILAC_rts1_LysC_CID.raw	LTQ Orbitrap Velos	20	CID	35	180	175	60	1000000	ITMS	5000	50
I_rts1	101020V_WR_SILAC_rts1_LysC_DDDT.raw	LTQ Orbitrap Velos	10	CID / ETD	35	180	175	60	1000000	ITMS	5000	50
I_rts1	101029V_WR_rts1_LysC_100929.raw	LTQ Orbitrap Velos	20	CID	35	180	175	60	1000000	ITMS	5000	50
04_rts1	20130523_Velos2_RSLC5_Hollenstein_Ammerer_MFPL_shotgun_SILAC_rts1_1ug.raw	LTQ Orbitrap Velos	12	CID	35	60	140	60	1000000	ITMS	10000	100
04_rts1	20130603_Velos2_RSLC5_Hollenstein_Ammerer_MFPL_shotgun_rts1_TiO2_1per.raw	LTQ Orbitrap Velos	12	CID	35	60	140	60	1000000	ITMS	10000	100
04_rts1	20130628_Velos2_RSLC5_Hollenstein_Ammerer_MFPL_shotgun_rts1_SCX_F01_20per.raw	LTQ Orbitrap Velos	12	CID (MSA)	35	60	200	60	1000000	ITMS	10000	100
04_rts1	20130628_Velos2_RSLC5_Hollenstein_Ammerer_MFPL_shotgun_rts1_SCX_F02_20per.raw	LTQ Orbitrap Velos	12	CID (MSA)	35	60	200	60	1000000	ITMS	10000	100
04_rts1	20130803_Velos2_RSLC5_Hollenstein_Ammerer_MFPL_shotgun_rts1_SCX_F03_10per.raw	LTQ Orbitrap Velos	12	CID (MSA)	35	60	200	60	1000000	ITMS	10000	100
04_rts1	20130803_Velos2_RSLC5_Hollenstein_Ammerer_MFPL_shotgun_rts1_SCX_F04-08_20per.raw	LTQ Orbitrap Velos	12	CID (MSA)	35	60	200	60	1000000	ITMS	10000	100
08_rts1_1	20160909_QexHF2_RSLC8_Gerecova_Ammerer_MFPL_pp2a_s8_digest_R1_1yg.raw	Q Exactive HF	16	HCD	28	30	200	120	3000000	30	1000000	60
08_rts1_1	20160826_QexHF4_RSLC4_Gerecova_Ammerer_MFPL_pp2a_tio2_id_elu1_R1_2per.raw	Q Exactive HF	7	HCD	28	20	80	120	3000000	30	100000	200
08_rts1_1	20160826_QexHF4_RSLC4_Gerecova_Ammerer_MFPL_pp2a_tio2_id_elu2_2_1per.raw	Q Exactive HF	7	HCD	28	20	80	120	3000000	30	100000	200
08_rts1_1	20161019_QexHF4_RSLC4_Gerecova_Ammerer_MFPL_pp2a_rts1_ko_1_scx_01_50per.raw	Q Exactive HF	10	HCD	28	20	110	120	3000000	60	100000	120
08_rts1_1	20161019_QexHF4_RSLC4_Gerecova_Ammerer_MFPL_pp2a_rts1_ko_1_scx_02_100per.raw	Q Exactive HF	10	HCD	28	20	110	120	3000000	60	100000	120
08_rts1_1	20161019_QexHF4_RSLC4_Gerecova_Ammerer_MFPL_pp2a_rts1_ko_1_scx_03_100per.raw	Q Exactive HF	10	HCD	28	20	110	120	3000000	60	100000	120
08_rts1_1	20161019_QexHF4_RSLC4_Gerecova_Ammerer_MFPL_pp2a_rts1_ko_1_scx_04_100per.raw	Q Exactive HF	10	HCD	28	20	110	120	3000000	60	100000	120
08_rts1_1	20161020_QexHF4_RSLC4_Gerecova_Ammerer_MFPL_pp2a_rts1_ko_1_scx_05_100per.raw	Q Exactive HF	10	HCD	28	20	110	120	3000000	60	100000	120
08_rts1_1	20161020_QexHF4_RSLC4_Gerecova_Ammerer_MFPL_pp2a_rts1_ko_1_scx_06_100per.raw	Q Exactive HF	10	HCD	28	20	110	120	3000000	60	100000	120
08_rts1_1	20161020_QexHF4_RSLC4_Gerecova_Ammerer_MFPL_pp2a_rts1_ko_1_scx_07_100per.raw	Q Exactive HF	10	HCD	28	20	110	120	3000000	60	100000	120
08_rts1_1	20161020_QexHF4_RSLC4_Gerecova_Ammerer_MFPL_pp2a_rts1_ko_1_scx_08_100per.raw	Q Exactive HF	10	HCD	28	20	110	120	3000000	60	100000	120
08_rts1_1	20161021_QexHF4_RSLC4_Gerecova_Ammerer_MFPL_pp2a_rts1_ko_1_scx_09_100per.raw	Q Exactive HF	10	HCD	28	20	110	120	3000000	60	100000	120
08_rts1_1	20161021_QexHF4_RSLC4_Gerecova_Ammerer_MFPL_pp2a_rts1_ko_1_scx_10_100per.raw	Q Exactive HF	10	HCD	28	20	110	120	3000000	60	100000	120
08_rts1_1	20161021_QexHF4_RSLC4_Gerecova_Ammerer_MFPL_pp2a_rts1_ko_1_scx_11_100per.raw	Q Exactive HF	10	HCD	28	20	110	120	3000000	60	100000	120
08_rts1_1	20161021_QexHF4_RSLC4_Gerecova_Ammerer_MFPL_pp2a_rts1_ko_1_scx_12_100per.raw	Q Exactive HF	10	HCD	28	20	110	120	3000000	60	100000	120
08_rts1_2	20160909_QexHF2_RSLC8_Gerecova_Ammerer_MFPL_pp2a_s8_digest_R2_1yg.raw	Q Exactive HF	16	HCD	28	30	200	120	3000000	30	1000000	60
08_rts1_2	20160826_QexHF4_RSLC4_Gerecova_Ammerer_MFPL_pp2a_tio2_id_elu2_1_1per.raw	Q Exactive HF	7	HCD	28	20	80	120	3000000	30	100000	200
08_rts1_2	20161019_QexHF4_RSLC4_Gerecova_Ammerer_MFPL_pp2a_rts1_ko_2_scx_01_50per.raw	Q Exactive HF	10	HCD	28	20	110	120	3000000	60	100000	120
08_rts1_2	20161019_QexHF4_RSLC4_Gerecova_Ammerer_MFPL_pp2a_rts1_ko_2_scx_02_100per.raw	Q Exactive HF	10	HCD	28	20	110	120	3000000	60	100000	120
08_rts1_2	20161020_QexHF4_RSLC4_Gerecova_Ammerer_MFPL_pp2a_rts1_ko_2_scx_03_100per.raw	Q Exactive HF	10	HCD	28	20	110	120	3000000	60	100000	120
08_rts1_2	20161020_QexHF4_RSLC4_Gerecova_Ammerer_MFPL_pp2a_rts1_ko_2_scx_04_100per.raw	Q Exactive HF	10	HCD	28	20	110	120	3000000	60	100000	120
08_rts1_2	20161021_QexHF4_RSLC4_Gerecova_Ammerer_MFPL_pp2a_rts1_ko_2_scx_05_100per.raw	Q Exactive HF	10	HCD	28	20	110	120	3000000	60	100000	120
08_rts1_2	20161021_QexHF4_RSLC4_Gerecova_Ammerer_MFPL_pp2a_rts1_ko_2_scx_06_100per.raw	Q Exactive HF	10	HCD	28	20	110	120	3000000	60	100000	120
08_rts1_2	20161021_QexHF4_RSLC4_Gerecova_Ammerer_MFPL_pp2a_rts1_ko_2_scx_07_100per.raw	Q Exactive HF	10	HCD	28	20	110	120	3000000	60	100000	120
08_rts1_2	20161021_QexHF4_RSLC4_Gerecova_Ammerer_MFPL_pp2a_rts1_ko_2_scx_08_100per.raw	Q Exactive HF	10	HCD	28	20	110	120	3000000	60	100000	120
08_rts1_2	20161021_QexHF4_RSLC4_Gerecova_Ammerer_MFPL_pp2a_rts1_ko_2_scx_09_100per.raw	Q Exactive HF	10	HCD	28	20	110	120	3000000	60	100000	120
08_rts1_2	20161021_QexHF4_RSLC4_Gerecova_Ammerer_MFPL_pp2a_rts1_ko_2_scx_10_100per.raw	Q Exactive HF	10	HCD	28	20	110	120	3000000	60	100000	120
08_rts1_2	20161021_QexHF4_RSLC4_Gerecova_Ammerer_MFPL_pp2a_rts1_ko_2_scx_11_100per.raw	Q Exactive HF	10	HCD	28	20	110	120	3000000	60	100000	120
08_rts1_2	20161021_QexHF4_RSLC4_Gerecova_Ammerer_MFPL_pp2a_rts1_ko_2_scx_12_100per.raw	Q Exactive HF	10	HCD	28	20	110	120	3000000	60	100000	120

### Sheet: Table description
Supplemental Table 4: Detailed description of mass spectrometer acquisition settings of individual raw files.
	Column headers	Description
	Experiment	Experiment name used in the MaxQuant analysis
	Filename	Name of the Thermo mass spectra file
	Mass spectrometer	Type of used mass spectrometer
	TopX	Number of precursors selected for MS2 per MS1 cycle
	Fragmentation	Fragmentation mode
	NCE	Normalized collision energy
	DynEx (s)	Dynamic exclusion time of selected precursor m/z in seconds
	Run Time (min)	MS aquisition time in minutes
	MS1 res (k)	MS1 resolution in thousand
	MS1 AGC	MS1 Automatic Gain Control (targeted number of ions)
	MS2 res (k)	MS2 resolution in thousand
	MS2 AGC	MS2 Automatic Gain Control (targeted number of ions)
	MS2 max IT (ms)	MS2 maximum allowed ion injection time in milliseconds
	Fragmentation method	Description
	CID	Collission-induced dissociation
	ETD	Electron-transfer dissociation
	HCD	Higher-energy collisional dissociation
	CID / ETD	For precursors with a charge state of 2 CID is used, for a charge state > 2 ETD is used
	CID (MSA)	CID using multi stage activation of the precursor, considering neutral losses of 98, 49 and 32.6 m/z
	Parameter explanations	Description
	MS2 res (k) = ITMS	MS2 analysis was performed in the linear ion trap mass spectrometer
